# The peroxisomal transporter ABCD3 plays a major role in dicarboxylic fatty acid metabolism

**DOI:** 10.1101/2021.07.26.452046

**Authors:** Pablo Ranea-Robles, Hongjie Chen, Brandon Stauffer, Chunli Yu, Dipankar Bhattacharya, Scott L. Friedman, Michelle Puchowicz, Sander M. Houten

## Abstract

Peroxisomes metabolize a specific subset of fatty acids, which include dicarboxylic fatty acids (DCAs) generated by ω-oxidation. Data obtained *in vitro* suggest that the peroxisomal transporter ABCD3 (also known as PMP70) mediates the transport of DCAs into the peroxisome, but *in vivo* evidence to support this role is lacking. In this study, we studied an *Abcd3* KO mouse model generated by CRISPR-Cas9 technology using targeted and untargeted metabolomics, histology, immunoblotting, and stable isotope tracing technology. We show that ABCD3 functions in DCA metabolism and uncover a novel role for this peroxisomal transporter in lipid metabolic homeostasis. The *Abcd3* KO mouse presents with lipodystrophy, increased circulating free fatty acids, decreased ketone bodies, enhanced hepatic cholesterol synthesis and decreased hepatic *de novo* lipogenesis. Moreover, our study suggests that DCAs are metabolized by mitochondrial β-oxidation when ABCD3 is not functional, reflecting the importance of the metabolic compartmentalization and communication between peroxisomes and mitochondria. In summary, this study provides data on the role of the peroxisomal transporter ABCD3 in hepatic lipid homeostasis and DCA metabolism, and the consequences of peroxisomal dysfunction for the liver.
