## Supplemental Table S1 for "The peroxisomal transporter ABCD3 plays a major role in dicarboxylic fatty acid metabolism"

### Sheet: TableS1
Table S1. Genotype distribution in a cross of Abcd3+/- x Abcd3+/- mice
Abcd3	wt	het	ko	total
O	0.310219	0.532847	0.156934	1
E	0.25	0.5	0.25	1
O	85	146	43	274
E	68.5	137	68.5	274
O-E	16.5	9	-25.5
(O-E)^2	272.25	81	650.25
(O-E)^2/E	3.97445	0.591241	9.4927	14.0584	Chi square
				1	df
Observed (O) and expected (E) progeny.
Expected numbers are calculated based on the total number of pups (274 pups from heterozygous breeding pairs).
The average litter size was 6.4 from the Abcd3+/- breeding pairs
The threshold for 1 degree of freedom (# genotypic combinations - # alleles) and an alpha level of 0.05 is 3.8415.
