## Supplemental Table S2 for "The peroxisomal transporter ABCD3 plays a major role in dicarboxylic fatty acid metabolism"

### Sheet: TableS2
Table S2. Plasma bile acid concentrations in Abcd3 KO fed mice
Units	µmol/L
id	genotype	sex	t-CDCA	CDCA	t-CA	CA	t-UDCA	UDCA	t-MCA	t-DCA	DCA	MCA	t-LCA	LCA	t-DHCA	DHCA	t-THCA	THCA
20	WT	male	0.0142	0.0168	0.151	0.1867	0.0605	0.0359	0.3422	0.01	0.0296	0.5469	<0.01	<0.01	<0.01	0.2546	<0.01	0.0955
46	WT	male	0.023	<0.01	0.0858	0.0785	0.0124	0.007	0.2819	0.0232	0.0472	0.2608	<0.01	<0.01	<0.01	0.1563	<0.01	0.1083
48	WT	male	0.0219	<0.01	0.2217	0.0679	0.0225	0.0038	0.3503	0.0309	0.0144	0.1621	<0.01	<0.01	<0.01	0.2201	<0.01	0.052
43	WT	female	0.0313	0.0065	0.4052	0.1082	0.1418	<0.01	0.7564	0.287	0.1829	0.6549	<0.01	<0.01	<0.01	0.1329	<0.01	0.1028
44	WT	female	0.0314	0.0059	0.6709	0.0247	0.1677	<0.01	0.8491	0.2099	0.0797	0.3315	<0.01	<0.01	<0.01	0.13	<0.01	0.0695
28	KO	male	0.0371	0.0332	2.5155	1.7249	0.0267	0.1215	0.5498	<0.01	<0.01	4.7893	<0.01	<0.01	<0.01	1.5632	0.11329	0.9413
29	KO	male	0.0291	0.0105	1.7142	0.1733	0.0109	0.0141	0.5707	<0.01	<0.01	0.8102	<0.01	<0.01	<0.01	0.9909	0.13709	0.3992
42	KO	female	0.0334	0.0404	2.3109	1.6232	0.0196	0.1266	0.555	0.0325	0.3939	2.6636	<0.01	<0.01	<0.01	2.8308	0.14751	2.476
50	KO	female	0.0208	<0.01	0.5663	4.2885	0.0076	0.0869	0.1036	0.0555	1.6249	2.631	<0.01	<0.01	<0.01	1.81	0.07635	2.124
51	KO	female	0.0213	<0.01	0.8398	2.0969	<0.01	0.0307	0.1316	0.0488	0.7371	1.8998	<0.01	<0.01	<0.01	2.02	0.13653	2.8056
t-	taurine-conjugated bile acid
CDCA	chenodeoxycholic acid
CA	cholic acid
UDCA	ursodeoxycholic acid
MCA	murocholic acid
DCA	deoxycholic acid
LCA	lithocholic acid
DHCA	dihydroxycholestanoic acid
THCA	trihydroxycholestanoic acid
